# *FvTFL1* reverses the function of *FvGI-FvCO-FvFT1* pathway in the photoperiodic flowering of woodland strawberry

**DOI:** 10.64898/2026.04.30.721829

**Authors:** Quan Zhou, Sergei Lembinen, Tuomas Toivainen, Takeshi Kurokura, Guangxun Fan, Paula Elomaa, Elli Koskela, Timo Hytönen

## Abstract

- Photoperiod is a stable seasonal signal. Although the photoperiodic flowering is well understood in short-day (SD) and long-day (LD) annual plants, regulatory mechanisms in perennials remain elusive. In a perennial woodland strawberry (*Fragaria vesca* L.), flowering is induced in SDs in autumn and plants flower following spring, while in plants with mutated *FvTERMINAL FLOWER1* (*FvTFL1*), LDs induce flowering.
- We investigated photoperiodic flowering of *F. vesca* through phenotypic and molecular characterization of transgenic lines and their crosses. We studied natural variation in flowering time and gene expression in European accessions, and explored their correlations with climatic, geographical and genetic origins.
- We showed that *FvGIGANTEA* (*FvGI*) and *FvCONSTANS* (*FvCO*) activate *FvFLOWERING LOCUS T1* (*FvFT1*) in LDs resulting in early flowering in *fvtfl1* mutant, while in SD *F. vesca*, activation of *FvTFL1* by FvFT1 reverses the photoperiodic requirement of flowering. In natural accessions, decreasing expression of *FvFT1* and *FvTFL1* towards colder climates in the east and north correlated with earlier flowering.
- We define a photoperiodic flowering mechanism controlling floral transition of perennial *F. vesca* in autumn that differs from known mechanisms in annual and perennial plants. Our findings open new avenues to understand how perennial plants cope with changing seasons across climatic and geographical ranges.
