## Supporting Information Tables S1-4 for "*FvTFL1* reverses the function of *FvGI-FvCO-FvFT1* pathway in the photoperiodic flowering of woodland strawberry"

### Sheet: Table S1
Table S1. Hybrids plants used in this study.
Cross	Generation	Information
NOR8 x H4	F1	WT control 1
NOR8 x H4-FvCO-RNAi	F1	Downregulation of FvCO
NOR8 x H4-FvFT1-RNAi	F1	Downregulation of FvFT1
NOR8-FvGI-OE x H4	F1	Upregulation of FvGI
NOR8-FvGI-OE x H4-FvCO-RNAi	F1	Upregulation of FvGI/Downregulation of FvCO
NOR8-FvGI-OE x H4-FvFT1-RNAi	F1	Upregulation of FvGI/Downregulation of FvFT1
IT17 x H4	F1	WT control 2a
IT17 x H4-FvFT1-RNAi	F1	Downregulation of FvFT1
FIN56 x H4	F1	WT control 2b
FIN56 x H4-FvFT1-RNAi	F1	Downregulation of FvFT1
IT17 x H4 (FvTFL1/FvTFL1)	F2*	WT with two functional FvTFL1 alleles
IT17 x H4 (FvTFL1/fvtfl1)	F2	WT with one functional FvTFL1 allele
IT17 x H4 (fvtfl1/fvtfl1)	F2	WT with no functional FvTFL1 alleles
IT17 x H4-FvFT1-RNAi (FvTFL1/FvTFL1)	F2	Downregulation of FvFT1 with two functional FvTFL1 alleles
IT17 x H4-FvFT1-RNAi (FvTFL1/fvtfl1)	F2	Downregulation of FvFT1 with one functional FvTFL1 allele
IT17 x H4-FvFT1-RNAi (fvtfl1/fvtfl1)	F2	Downregulation of FvFT1 with no functional FvTFL1 alleles
FvTFL1 (FIN56) x FvFT1-OE	F1	Upregulation of FvFT1
*F2 lines were generated by selfing the indicated F1 line

### Sheet: Table S2
Table S2. Woodland strawberry accessions used in this study. Flowering time, and geographical and climatic information of plant collection sites are indicated.
Accession	Latitude	Longitude	Origin	Area	SD_16C	Field..Aug.Oct.	FloweringAvg	bio1	bio2	bio3	bio4	bio5	bio6	bio7	bio8	bio9	bio10	bio11	bio12	bio13	bio14	bio15	bio16	bio17	bio18	bio19	Dec	Jan	Feb	Mar	Apr	May	Jun	Jul	Aug	Sep	Oct	Nov
AU1	47.0539	13.0999	E	Austria	30.5	27	28.75	0.595	6.79267	29.8553	598.145	12.688	-10.064	22.752	8.006	-6.26	8.006	-6.26	1560	187	80	25.3867	527	272	527	272	-5.452	-6.564	-6.768	-4.692	-2.004	3.084	6.352	8.792	8.864	5.864	2.38	-2.716
CRO1	44.7708	15.6524	E	Croatia	32.6	36	34.3	7.209	9.35333	34.1163	681.977	22.256	-5.16	27.416	3.46333	15.5667	15.5667	-1.23667	1380	167	80	21.3486	447	281	281	331	-0.864	-1.744	-1.096	2.336	6.352	11.084	14.304	16.276	16.124	12.464	8.184	3.068
CRO2	45.8906	15.9639	E	Croatia		42	42	8.34433	8.384	31.1349	702.406	22.732	-4.196	26.928	16.97	1.06533	16.97	-0.317333	1130	124	58	21.3279	340	198	340	205	-0.252	-1.072	0.36	3.892	7.944	12.78	15.848	17.648	17.428	13.508	8.724	3.34
CRO3	45.8888	15.9304	E	Croatia	51.6667	47	49.3333	8.08033	8.418	31.2472	701.515	22.508	-4.432	26.94	16.7007	0.801333	16.7007	-0.565333	1156	127	59	21.2474	346	203	346	210	-0.496	-1.3	0.1	3.608	7.628	12.472	15.588	17.38	17.148	13.244	8.476	3.092
CRO4	45.8389	15.5987	E	Croatia	42.5	37	39.75	9.45267	9.468	32.939	727.717	24.924	-3.82	28.744	18.316	1.97867	18.316	0.39	1101	124	53	23.7425	337	186	337	192	0.444	-0.54	1.272	5.192	9.336	14.164	17.212	19.092	18.656	14.776	9.708	4.144
CRO5	45.6871	15.3814	E	Croatia	42	35	38.5	9.62467	9.94333	34.259	719.698	25.188	-3.836	29.024	18.396	2.276	18.396	0.666667	1173	125	58	21.5602	349	204	349	210	0.608	-0.156	1.556	5.424	9.34	14.148	17.28	19.164	18.736	15.016	9.964	4.4
CZ1	50.8686	14.2971	E	Czechia	37	40	38.5	8.2925	7.40033	28.813	695.146	22.336	-3.348	25.684	16.8107	3.72667	16.8107	-0.202667	748	96	34	28.9295	264	135	264	150	0.512	-1.04	-0.092	3.668	7.592	12.92	15.692	17.392	17.336	13.392	8.764	3.32
DK1	55.5703	9.7466	E	Denmark	40.5	38	39.25	8.19246	6.7873	28.5638	608.977	20.2905	-3.47143	23.7619	9.0754	3.06508	15.8063	1.10714	662	72	35	21.8561	207	116	180	130	2.66667	0.480952	0.309524	2.52381	6.35714	11.3333	14.6048	16.5381	16.2667	13.1143	9.00476	5.12381
DK162	55.2146	11.4641	W	Denmark	37.6667	38	37.8333	8.67188	4.52917	20.8557	654.37	20.6125	-1.10417	21.7167	16.3694	3.24167	16.9361	1.04792	576	60	30	20.6663	175	101	166	127	2.04167	0.775	0.333333	2.7375	6.65833	11.8042	15.625	17.5208	17.6583	13.925	9.5	5.47083
ES1	43.3099	-4.4697	W	Iberia	44	46	45	12.9198	9.03367	43.7339	431.312	23.552	2.896	20.656	10.778	18.216	18.4073	7.83067	869	97	47	25.3992	277	143	153	244	8.044	7.116	8.316	10.152	11.216	13.888	16.772	18.852	19.012	17.352	13.952	10.348
ES10	41.6176	0.62	W	Iberia	45.8	45	45.4	14.9278	11.8637	38.5434	691.923	32.096	1.316	30.78	17.428	23.6287	23.6287	6.696	355	49	11	36.0472	117	65	65	68	6.24	5.64	8.204	11.004	13.38	17.352	21.536	24.784	24.568	20.944	15.596	9.86
ES11	42.6712	0.9798	W	Iberia	37.8	48	42.9	2.638	9.49133	33.6572	668.682	19.304	-8.896	28.2	-0.268667	11.3873	11.3873	-4.738	1408	153	73	20.1736	425	259	259	377	-3.876	-5.588	-4.744	-2.68	-0.764	3.74	8.348	12.444	12.696	9.036	4.068	-1.032
ES12	43.5339	-6.5271	W	Iberia		49	49	13.1648	8.05433	45.7321	359.513	22.728	5.116	17.612	11.774	17.5507	17.878	9.19067	1050	124	41	34.1218	366	138	153	323	9.564	8.772	9.24	10.32	11.04	13.5	16.2	18.008	18.456	17.176	14.432	11.316
ES13	43.1344	-4.888	W	Iberia	40.2	38	39.1	7.56383	8.33567	35.1242	555.659	21.172	-2.56	23.732	2.18267	14.6033	14.714	1.204	984	112	44	28.6221	321	154	155	302	1.764	0.448	1.384	3.684	5.172	8.632	12.672	15.6	15.54	13.004	8.552	4.312
ES14	43.1425	-4.938	W	Iberia	37	41	39	8.2185	8.27033	35.5928	542.926	21.46	-1.776	23.236	2.944	15.2167	15.2167	2.022	945	107	43	27.937	306	150	150	289	2.568	1.296	2.22	4.444	5.86	9.264	13.208	16.06	16.048	13.576	9.16	4.976
ES15	43.0697	-5.0328	W	Iberia	53.4	54	53.7	8.16633	8.41933	35.2509	561.287	21.96	-1.924	23.884	2.67933	15.398	15.398	1.754	914	106	40	29.0972	302	142	142	285	2.256	1.004	2.012	4.32	5.816	9.272	13.356	16.276	16.276	13.64	8.996	4.78
ES18	41.5212	0.3531	W	Iberia	63	46	54.5	15.5552	11.6277	38.6455	675.221	32.296	2.208	30.088	16.1927	24.0567	24.0567	7.55	367	49	11	35.6549	120	64	64	73	7.212	6.484	8.956	11.636	13.896	17.724	21.908	25.16	25.108	21.536	16.296	10.748
ES19	43.2504	-5.9833	W	Iberia	43	60.5	51.75	11.4093	8.62667	41.6828	451.451	22.736	2.04	20.696	9.21133	17.0427	17.2367	6.24	1005	107	48	26.832	311	159	160	292	6.52	5.656	6.54	8.34	9.308	12.232	15.492	17.764	17.872	16.084	12.416	8.692
ES2	37.7796	-3.7849	W	Iberia	45.8	40	42.9	16.8625	13.3357	41.2002	674.214	35.472	3.104	32.368	9.962	25.5967	25.5967	9.23933	429	64	4	53.9513	173	28	28	158	9.284	8.388	10.044	12.528	14.444	18.44	23.2	26.968	26.624	23.024	17.2	12.224
ES20	40.2938	-5.0091	W	Iberia	38.6	43	40.8	9.632	8.96	33.9651	629.873	25.148	-1.232	26.38	6.228	17.9433	17.9433	2.76067	678	85	17	39.6895	238	72	72	215	3.108	2.096	3.044	5.212	6.776	10.524	15.4	19.256	19.068	15.52	9.944	5.608
ES3	37.891	-6.5609	W	Iberia	61.4	51	56.2	14.7323	11.282	39.3265	605.166	31.508	2.82	28.688	8.87067	22.5187	22.6887	7.93067	677	110	4	62.7236	301	32	35	279	8.276	7.228	8.3	10.504	12.24	15.456	20.06	23.868	23.62	20.576	15.528	11.116
ES4	42.5076	-0.6732	W	Iberia	37.4	48	42.7	10.6157	9.94467	37.4141	597.908	26.396	-0.184	26.58	7.452	18.442	18.442	3.96067	748	80	36	21.4108	225	136	136	202	4.156	3.24	4.496	6.348	8.016	11.832	15.78	19.432	19.7	16.204	11.372	6.812
ES5	42.8117	-1.6483	W	Iberia	36.2	37	36.6	12.5777	9.50733	35.9473	571.922	27.876	1.428	26.448	10.308	20.2287	20.2287	6.05733	842	89	40	24.826	254	137	137	235	6.688	4.832	6.648	8.44	9.836	12.988	16.58	20.184	21.524	18.956	14.328	9.9
ES6	42.6469	0.0349	W	Iberia	40.6	38	39.3	3.198	10.2207	36.0899	646.374	20.156	-8.164	28.32	0.324667	11.716	11.716	-3.86933	1342	145	73	19.896	396	248	248	361	-3.052	-4.68	-3.88	-1.924	-0.164	4.256	8.636	12.7	13.004	9.42	4.42	-0.408
ES7	42.7383	-0.75	W	Iberia	57	63.5	60.25	10.4623	9.65	37.9742	566.986	25.436	0.024	25.412	7.58667	17.944	17.944	4.19733	834	87	41	21.7695	253	148	148	233	4.496	3.496	4.584	6.296	7.844	11.512	15.232	18.74	19.132	15.968	11.332	6.94
ES8	42.6496	1.0347	W	Iberia	35.6667	40	37.8333	3.50933	9.34133	34.0477	649.568	19.728	-7.708	27.436	0.625333	12.0233	12.0233	-3.618	1354	145	72	18.9705	404	257	257	356	-2.772	-4.436	-3.628	-1.668	0.236	4.624	9.056	13.052	13.328	9.712	4.816	-0.152
ES9	42.7557	-0.829	W	Iberia	55	45	50	9.77067	9.30867	37.2884	561.299	24.536	-0.428	24.964	7.024	17.2113	17.2113	3.59667	890	93	44	21.9619	269	157	157	250	3.996	2.936	3.88	5.564	7.06	10.728	14.396	17.944	18.38	15.308	10.708	6.372
FIN1	60.4867	22.1534	E	Finland	35.5	38	36.75	5.309	7.30733	24.5147	801.645	21.312	-8.496	29.808	14.2953	3.81933	15.6353	-4.034	667	74	34	28.2614	213	113	194	150	-2.356	-4.444	-5.296	-1.612	3.272	9.78	14.58	16.792	15.54	10.56	5.82	1.052
FIN10	60.7196	24.6824	E	Finland	35.8	34	34.9	4.0425	8.36833	25.7932	847.787	21.5	-10.944	32.444	13.1327	-2.486	14.9053	-6.01867	631	80	33	30.8454	220	105	212	128	-4.352	-6.524	-7.184	-2.832	2.556	9.528	14.332	16.092	14.28	9.016	4.228	-0.652
FIN11	60.3431	25.6795	E	Finland	33.8	33	33.4	4.58483	8.27833	25.1927	850.141	21.916	-10.944	32.86	9.91867	3.33133	15.4747	-5.47267	666	78	33	28.0711	217	111	193	150	-3.54	-5.984	-6.92	-2.652	2.856	9.756	14.648	16.76	15.016	9.772	4.992	0.288
FIN12	60.4775	24.8444	E	Finland	29	28	28.5	4.47283	8.21633	25.4944	846.572	21.844	-10.384	32.228	13.6273	3.44333	15.3207	-5.52333	664	80	34	29.4359	219	110	203	143	-3.848	-5.984	-6.736	-2.5	2.924	9.9	14.6	16.572	14.776	9.524	4.68	-0.252
FIN13	60.1949	21.3349	E	Finland	35	30	32.5	5.41994	4.67798	18.3656	737.299	18.7286	-6.74286	25.4714	6.9	2.81548	14.8512	-3.1631	564	68	27	31.1678	194	94	154	102	-0.778571	-3.37857	-4.48571	-1.60714	2.30714	7.75714	12.9286	15.9929	15.6214	11.3857	6.9	2.4
FIN2	60.5367	21.8766	E	Finland	31.4	39	35.2	5.26875	6.53333	22.6655	789.319	20.5	-8.325	28.825	14.2667	3.49167	15.3833	-3.95417	635	72	32	28.9873	205	108	187	138	-2.075	-4.525	-5.25	-1.7	2.975	9.175	14.175	16.525	15.5	10.825	6.2	1.45
FIN25	60.2	21.4	E	Finland	26.6	37	31.8	5.43255	4.69427	18.3639	737.979	18.7687	-6.79375	25.5625	6.90208	2.80625	14.8802	-3.15833	580	70	28	30.477	199	98	156	107	-0.74375	-3.30625	-4.50625	-1.6375	2.30625	7.79375	12.9875	16.0063	15.6313	11.4	6.90625	2.425
FIN28	60.15	21.59	E	Finland	31	30	30.5	5.4535	5.13433	19.7505	739.039	19.216	-6.78	25.996	6.76733	2.98333	14.9453	-3.1	646	79	30	30.0857	219	109	168	126	-0.856	-3.344	-4.44	-1.504	2.404	8.052	13.136	16.1	15.608	11.264	6.792	2.26
FIN29	60.2292	25.0233	E	Finland		30	30	5.252	6.68933	22.4746	823.271	21.112	-8.652	29.764	10.6513	3.74867	15.854	-4.35467	651	78	33	29.8119	219	109	192	140	-2.612	-4.808	-5.624	-1.856	3.176	9.94	14.84	17.1	15.62	10.584	5.768	0.944
FIN3	60.7262	21.9093	E	Finland	24.2	37	30.6	4.83833	7.10467	24.025	800.379	20.592	-8.98	29.572	13.8107	-1.58	15.076	-4.59933	636	77	32	29.9124	216	107	202	132	-2.864	-5.24	-5.692	-1.892	2.848	9.244	14.016	16.248	14.964	10.224	5.592	0.64
FIN39	60.4051	25.1562	E	Finland	26.5	40	33.25	4.51967	7.87667	24.5808	848.55	21.584	-10.46	32.044	9.86	3.33867	15.3793	-5.50333	680	81	35	28.6123	222	114	203	148	-3.784	-5.92	-6.824	-2.556	2.776	9.804	14.564	16.644	14.948	9.748	4.9	-0.032
FIN40	60.4039	23.1252	E	Finland	29.4	33	31.2	5.0795	8.169	25.65	833.322	22.072	-9.776	31.848	14.1353	3.96	15.7693	-4.756	656	78	34	30.2477	217	107	205	145	-3.12	-5.092	-6.048	-1.888	3.516	10.256	15.02	16.976	15.304	10.12	5.38	0.524
FIN41	60.627	25.8153	E	Finland	28	29	28.5	4.37267	8.62333	25.6342	868.86	22.324	-11.316	33.64	13.7107	-2.344	15.4747	-5.97533	652	79	35	28.495	217	110	204	139	-4.196	-6.452	-7.272	-2.66	2.92	10.008	14.764	16.772	14.888	9.472	4.616	-0.368
FIN5	60.356	22.9651	E	Finland	35.4	37	36.2	4.97667	7.78067	25.1704	817.314	21.348	-9.564	30.912	13.9347	3.72933	15.426	-4.67533	668	78	34	30.1021	217	108	205	149	-2.94	-5.096	-5.992	-1.976	3.3	9.876	14.612	16.556	15.12	10.124	5.516	0.66
FIN50	60.1061	23.6782	E	Finland	26.6	32	29.3	5.03267	6.76067	22.6594	815.553	20.976	-8.86	29.836	14.1687	3.49467	15.4827	-4.50867	717	86	34	31.0276	231	117	205	166	-2.708	-4.904	-5.924	-2.064	2.98	9.572	14.408	16.732	15.308	10.464	5.688	0.832
FIN51	60.0673	23.2879	E	Finland	28	42	35	5.23804	6.40362	22.0154	795.374	20.687	-8.4	29.087	1.77246	3.47391	15.4442	-3.98913	707	83	34	29.8087	232	116	197	166	-2.04783	-4.38696	-5.53043	-1.93478	3.01304	9.34348	14.2391	16.7043	15.413	10.713	6.00435	1.36957
FIN53	60.2076	23.8066	E	Finland	29.2	38	33.6	4.95367	6.84	22.7666	817.263	20.884	-9.16	30.044	14.054	3.362	15.4267	-4.58267	699	83	34	29.9948	224	115	203	160	-2.656	-4.984	-6.108	-2.268	2.784	9.564	14.44	16.62	15.216	10.324	5.636	0.868
FIN55	60.4651	25.5254	E	Finland	25	28	26.5	4.32783	8.39433	25.5582	852.728	21.804	-11.04	32.844	9.602	3.21667	15.238	-5.764	668	79	34	28.4683	218	110	199	149	-3.996	-6.232	-7.108	-2.792	2.692	9.752	14.488	16.52	14.724	9.432	4.656	-0.22
FIN6	59.8428	23.2446	E	Finland	32		32	5.6275	5.45944	19.7997	775.513	20.26	-7.31333	27.5733	6.77111	3.37	15.5878	-3.35	640	73	33	28.9238	209	109	174	123	-1.25333	-3.63333	-4.76667	-1.65333	2.82667	8.94667	14.0133	16.8667	15.86	11.42	6.72	2.18667
FIN7	60.3706	22.9796	E	Finland	35.5	27	31.25	4.97667	7.78067	25.1704	817.314	21.348	-9.564	30.912	13.9347	3.72933	15.426	-4.67533	668	78	34	30.1021	217	108	205	149	-2.94	-5.096	-5.992	-1.976	3.3	9.876	14.612	16.556	15.12	10.124	5.516	0.66
FR1	42.0396	9.01289	W	Corsica	53	16	34.5	10.7083	6.46133	29.9413	562.208	22.904	1.324	21.58	8.546	17.7833	17.9287	4.446	853	118	16	45.5618	326	77	106	282	5.176	4.06	4.104	5.7	7.868	11.928	15.42	18.9	19.036	15.852	12.344	8.124
FR2	48.8014	2.13012	W	France	56.3333	70	63.1667	10.836	7.53933	33.425	562.894	23.736	1.18	22.556	16.18	6.972	17.9413	4.17	651	63	43	10.1253	176	150	156	162	4.676	3.624	4.228	7.208	9.496	13.504	16.296	18.744	18.8	15.344	11.356	6.792
FR3	50.0157	2.69736	W	France	57.8	58	57.9	9.866	7.67067	34.6399	533.48	22.644	0.5	22.144	7.01933	6.02	16.478	3.52067	686	65	46	11.0893	192	146	172	167	4.104	3.004	3.468	6.208	8.38	12.352	14.872	17.18	17.38	14.48	10.696	6.28
FR4	48.4235	7.66326	W	France	38.2	41	39.6	10.3902	8.717	34.195	654.648	24.74	-0.752	25.492	16.9973	3.704	18.5327	2.43733	733	87	41	24.5577	245	129	223	142	2.8	1.8	2.716	6.588	9.808	14.396	17.3	19.296	18.996	15.212	10.428	5.3
GER1	51.8236	11.2866	W	Germany	39.8	39	39.4	8.82683	8.69367	33.4578	646.566	23.736	-2.248	25.984	15.18	1.886	16.8693	1.05133	481	58	24	30.2499	169	81	167	83	1.764	0.46	0.936	4.26	7.648	12.6	15.456	17.484	17.668	13.856	9.304	4.5
GER10	47.5557	10.0225	W	Germany	20.2	21	20.6	7.16733	8.84333	33.2957	665.661	21.228	-5.332	26.56	15.336	0.126667	15.336	-0.967333	1664	190	108	21.1084	550	333	550	343	-0.52	-1.744	-0.64	2.744	6	10.764	13.8	16.2	16.016	12.568	8.14	2.66
GER100	47.9667	7.83333	W	Germany	38.2	41	39.6	10.4158	8.04433	31.4281	659.901	24.708	-0.888	25.596	17.0487	3.674	18.714	2.50067	919	104	56	21.1613	300	170	282	186	2.924	1.748	2.856	6.42	9.548	14.244	17.288	19.596	19.248	15.324	10.404	5.396
GER11	50.5833	8.65	W	Germany	56	38	47	9.49933	8.288	32.6659	655.026	23.868	-1.504	25.372	16.2093	5.30467	17.734	1.614	628	63	39	14.5969	185	129	172	144	2.168	1.012	1.648	5.46	8.768	13.576	16.528	18.52	18.16	14.152	9.348	4.616
GER12	50.6521	9.16244	W	Germany	36.6	34	35.3	8.05233	7.93867	32.0056	639.553	21.924	-2.88	24.804	4.24133	3.74733	16.02	0.331333	882	90	58	11.9716	244	191	227	224	0.976	-0.228	0.256	3.872	7.132	12.048	14.808	16.804	16.46	12.808	8.256	3.472
GER13	50.5287	8.6842	W	Germany	31	34	32.5	9.2255	8.10233	32.2802	652.197	23.428	-1.672	25.1	15.8707	5.028	17.4147	1.36867	665	66	42	13.781	192	139	180	157	1.924	0.796	1.388	5.2	8.508	13.276	16.164	18.168	17.908	13.912	9.104	4.376
GER2	51.1583	13.6814	W	Germany	42.6	45	43.8	9.29667	7.794	30.0324	691.637	23.564	-2.388	25.952	17.8587	1.882	17.8587	0.886	647	79	35	25.273	222	120	222	130	1.612	0.1	0.944	4.596	8.404	13.608	16.64	18.548	18.396	14.428	9.72	4.532
GER3	51.4192	11.128	E	Germany	36	37	36.5	8.674	8.18667	32.1197	650.838	23.072	-2.416	25.488	15.12	1.69333	16.774	0.832	537	63	29	22.9839	178	103	172	106	1.58	0.128	0.788	4.164	7.616	12.48	15.42	17.468	17.452	13.68	9.072	4.244
GER4	50.9847	11.3225	E	Germany	37.5	41	39.25	8.742	8.518	32.5115	664.794	23.388	-2.812	26.2	15.3227	0.664667	16.958	0.664667	591	71	33	24.2416	196	110	194	110	1.388	-0.072	0.68	4.324	7.792	12.716	15.604	17.644	17.62	13.9	9.144	4.144
GER5	49.7853	11.3606	E	Germany	39	40	39.5	7.66517	8.43367	32.7699	670.486	21.892	-3.844	25.736	14.5507	3.286	15.98	-0.469333	872	90	58	15.3507	243	188	240	227	0.148	-1.196	-0.356	3.348	6.884	12.048	14.892	16.704	16.348	12.524	7.832	2.82
GER6	47.5857	10.5587	W	Germany	29.8	42	35.9	6.91917	9.30833	35.0095	658.158	21.036	-5.552	26.588	14.99	-1.066	14.99	-1.066	1397	182	77	33.1792	530	246	530	246	-0.676	-1.676	-0.832	2.532	5.684	10.62	13.504	15.808	15.668	12.28	7.872	2.28
GER7	50.58	13	E	Germany	33	43	38	6.48367	7.75733	30.2312	681.207	20.616	-5.044	25.66	14.8347	1.75133	14.8347	-1.81867	843	104	52	23.2486	287	172	287	176	-0.956	-2.336	-2.156	1.508	5.908	10.752	13.644	15.628	15.22	11.656	6.98	1.932
ICE1	64.0108	-20.9808	W	Iceland	29.8	34	31.9	4.30117	4.965	30.1055	438.274	13.16	-3.332	16.492	-0.516667	6.12733	10.0047	-0.516667	1212	116	79	15.3484	342	240	270	342	-0.388	-0.916	-0.252	0.372	2.948	6.408	9.024	10.676	10.332	7.664	4.464	1.296
ICE10	64.7593	-21.5938	W	Iceland	39	36	37.5	2.90317	5.371	30.3721	470.787	12.836	-4.848	17.684	-1.97	7.736	9.14667	-2.03333	833	87	45	22.7337	256	142	167	251	-1.84	-2.28	-1.972	-1.656	1.064	5.176	8.08	9.936	9.416	6.372	2.844	-0.324
ICE11	65.9501	-19.4879	W	Iceland	33		33	3.42222	5.27222	32.3449	420.214	12.1	-4.2	16.3	6.50556	4.71111	9.12222	-0.905555	469	56	23	21.7611	145	83	110	119	-0.233333	-0.7	-1.13333	-0.9	1.2	4.76667	8.1	9.66667	9.56667	6.83333	3.13333	0.7
ICE12	63.9606	-22.3982	W	Iceland	31	35	33	4.63846	4.78205	31.7501	390.413	12.5769	-2.48462	15.0615	0.55	8.38974	9.77051	0.519231	948	101	52	23.1902	289	167	184	287	0.853846	0.276923	0.538462	0.753846	3.01538	6.09231	8.68462	10.3923	10.2308	7.81538	4.93846	2.11538
ICE14	63.8417	-18.5931	W	Iceland	31.8	38	34.9	2.8695	5.303	30.3098	460.653	13.228	-4.268	17.496	6.02867	4.52933	9.12667	-1.794	1543	158	98	15.8031	443	304	360	411	-1.64	-1.788	-1.928	-1.684	0.752	4.788	8.068	9.976	9.336	6.184	2.588	-0.188
ICE15	63.8978	-18.0578	W	Iceland	35		35	1.87867	4.90333	29.453	444.39	11.852	-4.796	16.648	5.04467	3.12933	8.00933	-2.508	1714	171	111	13.297	483	356	411	450	-2.276	-2.236	-2.604	-2.684	-0.576	3.204	6.76	8.84	8.416	5.152	1.56	-1.036
ICE16	64.1656	-17.7486	W	Iceland	34	35	34.5	-0.0918333	4.11967	30.141	377.56	7.472	-6.196	13.668	2.91933	0.806667	4.92533	-3.922	1609	164	102	14.9911	461	320	388	425	-3.648	-3.624	-3.952	-4.196	-2.356	1.02	3.752	5.528	5.504	3.176	0.092	-2.396
ICE17	63.9723	-16.8397	W	Iceland	38.2	35	36.6	3.42817	5.635	34.9219	405.334	12.564	-3.572	16.136	6.392	5.01333	8.75067	-0.98	1718	182	113	14.4469	495	359	395	458	-1.064	-1.092	-0.792	-0.088	2.004	5.284	7.772	9.388	9.116	6.568	3.516	0.54
ICE18	65.8333	-23.1833	W	Iceland	33.5	40	36.75	0.9015	4.12433	26.7051	410.204	9.76	-5.684	15.444	-1.012	4.728	6.58267	-3.212	1231	146	65	26.1372	388	204	218	364	-2.644	-2.856	-2.984	-3.8	-1.736	1.616	5.084	7.504	7.176	3.856	0.88	-1.272
ICE19	66.0051	-16.4979	W	Iceland	35.4	39	37.2	2.71217	5.36967	31.5047	453.85	12.296	-4.748	17.044	2.78667	1.12333	8.88467	-1.946	513	63	24	28.081	174	87	138	114	-1.908	-2.076	-1.844	-1.56	0.576	4.36	7.816	9.58	9.252	6.012	2.604	-0.256
ICE2	63.9988	-19.9604	W	Iceland	33.4	34	33.7	4.28367	5.25067	30.7272	446.123	13.784	-3.304	17.088	-0.531333	6.2	10.206	-0.531333	1040	104	64	17.4582	298	197	230	298	-0.536	-0.884	-0.168	0.38	2.852	6.544	9.22	10.988	10.408	7.44	4.068	1.092
ICE3	64.0132	-19.8906	W	Iceland	30.6	32	31.3	4.03983	5.34767	30.8614	454.926	13.848	-3.48	17.328	1.23467	5.986	10.1273	-0.772667	1042	105	64	17.3403	297	199	228	293	-0.74	-1.024	-0.568	-0.028	2.476	6.352	9.132	10.912	10.348	7.172	3.688	0.74
ICE4	64.0695	-19.8557	W	Iceland	27.8	28	27.9	3.4785	5.30367	30.9504	450.224	13.2	-3.936	17.136	-1.22533	5.25733	9.54267	-1.22533	1016	102	63	18.2702	293	189	226	293	-1.168	-1.416	-1.08	-0.648	1.732	5.576	8.484	10.34	9.816	6.644	3.152	0.336
ICE5	64.0735	-19.8434	W	Iceland	31.8	35	33.4	3.4785	5.30367	30.9504	450.224	13.2	-3.936	17.136	-1.22533	5.25733	9.54267	-1.22533	1016	102	63	18.2702	293	189	226	293	-1.168	-1.416	-1.08	-0.648	1.732	5.576	8.484	10.34	9.816	6.644	3.152	0.336
ICE6	64.5248	-21.441	W	Iceland	33.5	40	36.75	3.13483	5.115	30.1948	453.325	12.492	-4.448	16.94	-1.664	4.87067	9.102	-1.664	923	94	53	21.2336	277	166	192	277	-1.304	-1.896	-1.724	-1.368	1.368	5.232	8	9.82	9.472	6.612	3.232	0.14
ICE7	65.3507	-20.224	W	Iceland	35.5	36	35.75	2.9055	6.173	32.2384	501.86	13.436	-5.712	19.148	6.47867	4.97867	9.512	-2.42067	497	55	32	15.0944	145	104	130	118	-2.096	-2.396	-2.784	-1.788	1.124	5.38	8.436	10.172	9.928	6.796	2.696	-0.632
ICE9	65.7562	-19.5381	W	Iceland	33	38	35.5	3.56	5.68667	32.9471	445.368	12.86	-4.4	17.26	6.67667	5.21667	9.56333	-1.00333	445	52	23	19.9493	135	82	111	113	-0.7	-1.08	-1.3	-0.6	1.6	5.38	8.64	10.14	9.88	7.06	3.08	0.5
IT1	45.94	10.81	W	Italy	35.8	39	37.4	8.88983	8.75967	31.8951	702.333	23.604	-3.86	27.464	17.6747	0.464	17.6747	0.464	614	72	23	37.1962	210	81	210	81	0.464	-0.08	1.024	4.384	7.492	12.468	16.116	18.636	18.288	14.568	9.56	3.784
IT10	46.0137	11.0507	W	Italy	37	35	36	6.30533	7.65667	30.1017	664.697	20.208	-5.228	25.436	14.6827	-1.50533	14.6827	-1.50533	407	52	14	44.4599	152	45	152	45	-1.188	-1.98	-1.348	1.492	4.464	9.44	13.048	15.616	15.388	11.828	7.164	1.776
IT11	46.0346	11.018	W	Italy	44.2	54	49.1	6.46933	8.086	31.3995	663.442	20.544	-5.208	25.752	14.8693	-1.27467	14.8693	-1.27467	396	50	13	44.3044	147	44	147	44	-0.984	-1.76	-1.084	1.664	4.524	9.508	13.204	15.82	15.584	11.98	7.272	1.896
IT12	46.0493	11.0057	W	Italy	35.8	39	37.4	8.87233	8.886	32.1351	707.845	23.816	-3.836	27.652	17.7333	0.404	17.7333	0.404	581	69	23	36.6842	202	79	202	79	0.36	-0.18	1.008	4.364	7.492	12.544	16.148	18.704	18.368	14.564	9.48	3.64
IT13	46.027	10.9988	W	Italy	43.8	43	43.4	10.7235	9.56033	32.6291	745.851	26.384	-2.916	29.3	19.972	1.654	19.972	1.654	739	85	32	30.8145	239	112	239	112	1.432	0.936	2.6	6.412	9.684	14.84	18.424	20.936	20.556	16.592	11.232	5.064
IT14	45.8709	10.7848	W	Italy	59	49	54	8.43683	8.45167	31.4703	687.926	22.9	-3.956	26.856	13.606	0.236667	17.07	0.236667	553	66	21	37.9767	193	73	190	73	0.336	-0.252	0.624	3.832	6.984	11.88	15.484	18.008	17.724	14.016	9.08	3.512
IT15	45.8843	10.8065	W	Italy	36.2	44	40.1	8.922	8.68	31.7809	698.896	23.604	-3.708	27.312	14.1613	0.606667	17.7047	0.606667	590	69	23	36.5866	202	80	201	80	0.58	0.084	1.14	4.34	7.424	12.408	16.116	18.664	18.356	14.58	9.544	3.812
IT16	45.7526	10.8644	W	Italy	29.6667	32	30.8333	6.6925	7.75433	30.1256	668.027	20.66	-5.08	25.74	11.862	-1.17467	15.1127	-1.17467	450	54	17	39.1025	160	57	155	57	-0.764	-1.664	-1.1	1.784	4.868	9.816	13.488	16.048	15.804	12.22	7.556	2.264
IT17	45.8266	10.9649	W	Italy	42.5	33	37.75	10.6148	8.86833	30.6312	748.315	26.084	-2.868	28.952	16.0033	1.48933	19.8927	1.48933	737	83	33	29.18	236	115	234	115	1.316	0.756	2.384	6.24	9.656	14.752	18.304	20.904	20.48	16.448	11.092	5.032
IT18	46.4741	11.7472	W	Italy	40.5	38	39.25	3.57833	7.35067	30.1702	639.87	16.892	-7.472	24.364	11.5313	-3.964	11.5313	-3.964	886	125	34	45.4659	358	104	358	104	-3.42	-4.384	-4.096	-1.428	1.496	6.52	9.968	12.428	12.22	9.032	5.06	-0.416
IT19	46.5416	11.7196	W	Italy	39	36	37.5	0.673667	6.092	27.5706	597.208	12.644	-9.452	22.096	8.14867	-6.072	8.14867	-6.072	988	128	48	33.5857	362	148	362	148	-5.192	-6.376	-6.656	-4.66	-2.02	3.008	6.48	9.032	8.94	5.908	2.328	-2.7
IT2	45.94	10.81	W	Italy	53.8	53	53.4	8.88983	8.75967	31.8951	702.333	23.604	-3.86	27.464	17.6747	0.464	17.6747	0.464	614	72	23	37.1962	210	81	210	81	0.464	-0.08	1.024	4.384	7.492	12.468	16.116	18.636	18.288	14.568	9.56	3.784
IT20	46.1279	11.2462	W	Italy	45.4	43	44.2	9.379	8.744	31.3001	717.887	24.468	-3.468	27.936	18.2947	0.682667	18.2947	0.682667	656	77	27	35.8818	227	90	227	90	0.556	0.056	1.42	5.016	8.324	13.36	16.74	19.276	18.864	15.012	9.888	4.016
IT21	46.0166	11.2653	W	Italy	46.6	53	49.8	10.2162	8.685	30.4609	736.711	25.42	-3.092	28.512	19.3167	1.224	19.3167	1.224	744	85	33	30.5474	240	112	240	112	1.124	0.5	2.036	5.848	9.308	14.364	17.776	20.28	19.896	16	10.74	4.708
IT22	46.1292	11.3608	W	Italy	55	49	52	3.795	6.636	28.4027	622.069	16.652	-6.712	23.364	11.6587	-3.33933	11.6587	-3.33933	463	62	16	46.8619	181	49	181	49	-2.692	-3.708	-3.616	-1.328	1.388	6.364	10.008	12.584	12.388	9.084	5.084	0.00400001
IT23	46.0612	11.2474	W	Italy	56	45	50.5	10.6345	8.92567	30.7527	750.547	26.148	-2.876	29.024	19.8707	1.41867	19.8707	1.41867	772	89	34	29.8324	248	118	248	118	1.204	0.696	2.368	6.38	9.904	14.996	18.38	20.844	20.392	16.424	11.1	4.936
IT24	46.22	11.26	W	Italy	35.4	40	37.7	7.6765	8.02833	31.0646	668.82	21.904	-3.94	25.844	16.1007	-0.208	16.1007	-0.208	547	69	20	43.1038	206	66	206	66	-0.176	-0.66	0.204	3.096	6.112	11.036	14.504	17.076	16.744	13.104	8.304	2.804
IT3	45.94	10.81	W	Italy	41	38	39.5	8.88983	8.75967	31.8951	702.333	23.604	-3.86	27.464	17.6747	0.464	17.6747	0.464	614	72	23	37.1962	210	81	210	81	0.464	-0.08	1.024	4.384	7.492	12.468	16.116	18.636	18.288	14.568	9.56	3.784
IT4	46.2398	11.236	W	Italy	40.6	37	38.8	9.12467	8.52733	31.1854	705.786	23.952	-3.392	27.344	17.9147	2.05333	17.9147	0.628667	639	76	25	36.6489	223	87	223	87	0.48	0.016	1.356	4.76	7.988	12.996	16.364	18.868	18.484	14.712	9.604	3.82
IT6	46.2622	11.2709	W	Italy	42.6	35	38.8	7.662	8.07467	31.0803	672.077	21.892	-4.088	25.98	16.0993	-0.302	16.0993	-0.302	559	71	20	43.111	211	67	211	67	-0.288	-0.784	0.152	3.116	6.148	11.088	14.512	17.056	16.736	13.104	8.308	2.76
IT7	46.275	11.2818	W	Italy	41	44	42.5	7.662	8.07467	31.0803	672.077	21.892	-4.088	25.98	16.0993	-0.302	16.0993	-0.302	559	71	20	43.111	211	67	211	67	-0.288	-0.784	0.152	3.116	6.148	11.088	14.512	17.056	16.736	13.104	8.308	2.76
IT8	46.0056	11.0845	W	Italy	41.8	34	37.9	10.9772	8.931	30.5354	757.544	26.504	-2.744	29.248	20.28	1.64333	20.28	1.64333	787	90	36	28.6	249	124	249	124	1.424	0.88	2.636	6.768	10.288	15.376	18.78	21.256	20.792	16.856	11.444	5.248
IT9	46.0137	11.0507	W	Italy	44	36	40	6.30533	7.65667	30.1017	664.697	20.208	-5.228	25.436	14.6827	-1.50533	14.6827	-1.50533	407	52	14	44.4599	152	45	152	45	-1.188	-1.98	-1.348	1.492	4.464	9.44	13.048	15.616	15.388	11.828	7.164	1.776
LIT1	54.7976	25.3484	E	Lithuania	39.5	46	42.75	6.223	7.62333	26.32	816.945	21.792	-7.172	28.964	16.2013	-2.94067	16.2013	-3.74667	646	81	31	27.9281	222	108	222	123	-2.76	-4.604	-3.864	-0.36	6.212	12.304	15.42	16.864	16.32	11.516	6.504	1.12
LIT2	54.8921	24.1482	E	Lithuania	32.5	36	34.25	6.55333	7.53733	26.2955	801.662	21.884	-6.78	28.664	16.36	-2.63333	16.36	-3.20933	606	78	27	28.6994	212	99	212	112	-1.94	-4.16	-3.52	-0.216	6.044	12.224	15.612	16.948	16.524	12.028	7.132	2.008
LIT3	54.5729	24.6722	E	Lithuania	35	34	34.5	5.8825	8.367	27.4256	831.665	21.824	-8.684	30.508	15.89	-3.76333	15.89	-4.462	648	81	29	28.1991	223	106	223	120	-2.984	-5.796	-4.584	-0.904	5.748	12.004	15.244	16.444	15.96	11.44	6.552	1.448
LIT4	55.1526	25.8115	E	Lithuania	30	36	33	6.01267	7.85333	26.6504	820.372	22.108	-7.36	29.468	16.1073	-3.176	16.1073	-3.994	661	78	33	27.701	231	111	231	125	-3.084	-4.6	-4.272	-0.632	5.94	11.944	15.3	16.94	16.068	11.276	6.232	1.06
LIT5	55.0938	26.0724	E	Lithuania	35.6667	33	34.3333	5.76033	8.19667	27.2677	831.021	22.032	-8.028	30.06	15.9267	-3.57333	15.9267	-4.404	681	80	36	25.6851	233	119	233	130	-3.38	-5.008	-4.812	-0.896	5.792	11.996	15.2	16.708	15.812	11.02	5.984	0.656
LIT6	54.986	25.8061	E	Lithuania	36.6	32	34.3	6.03033	7.96533	27.0378	823.707	22.088	-7.372	29.46	16.1113	-3.22333	16.1113	-4.014	665	80	34	26.8866	230	113	230	125	-2.968	-4.8	-4.28	-0.584	6.044	12.116	15.328	16.904	16.108	11.328	6.3	0.884
LIT7	54.6401	23.9624	E	Lithuania	38.2	37	37.6	6.61583	8.00433	27.3559	806.397	22.3	-6.96	29.26	16.4367	-2.56867	16.4367	-3.30267	612	82	28	29.7018	218	101	218	113	-2.008	-4.304	-3.588	0.18	6.448	12.504	15.676	17.108	16.552	11.952	7.012	1.884
NOR10	70.1848	23.3726	E	Alta	19	11	15	-0.131151	5.95913	22.3308	737.247	14.7714	-11.9143	26.6857	5.10317	-2.35714	9.79206	-8.01587	586	61	37	16.9159	170	114	156	151	-7.25714	-8.42857	-8.35238	-6.2619	-3.04762	2.2381	7.88095	11.5333	9.94762	5.48095	-0.138095	-5.19048
NOR105	59.3818	10.6901	E	SE-Norway	56	38	47	6.53733	7.39933	27.1555	733.772	21.28	-5.968	27.248	6.826	1.082	15.866	-2.178	800	98	42	25.7232	272	149	204	168	-1.456	-2.488	-2.588	0.816	5.024	11.064	14.852	16.856	15.904	11.476	6.956	2.024
NOR106	59.5913	5.1946	W	SW-Norway	52.5	48	50.25	7.71607	4.25357	26.1797	452.105	16.5381	0.290476	16.2476	6.12222	8.8246	13.3468	2.60714	1944	235	87	34.9884	699	277	379	473	3.66667	2.47619	2.13333	3.20476	5.23333	9.30952	11.9333	13.8667	14.2619	11.819	9.00952	5.70476
NOR107	59.0325	10.1701	E	SE-Norway	42.2	39	40.6	7.29744	4.81923	20.0995	727.39	20.3615	-3.61538	23.9769	7.58974	11.0615	16.5077	-1.37179	911	115	46	30.7735	330	158	216	201	-0.730769	-1.76154	-1.63077	1.69231	5.88462	11.7846	15.4923	17.4615	16.5615	12.3462	7.66923	2.77692
NOR108	58.9309	9.59586	E	SE-Norway	45	40	42.5	7.8136	4.93684	21.1404	703.476	20.7579	-2.59474	23.3526	7.96053	2.80263	16.8044	-0.413158	960	121	49	29.7789	344	169	232	206	-0.126316	-0.752632	-0.347368	2.35789	6.42105	11.9421	15.6526	17.8	16.9579	12.8316	7.95789	3.1
NOR11	69.5248	18.3752	W	Tromso	49	40	44.5	2.18917	5.83167	24.0184	664.582	15.9	-8.38	24.28	-1.51	4.59	11.0533	-5.15	912	117	43	28.5231	295	145	185	266	-4.68	-5.5	-5.28	-3.24	0.2	4.42	9.2	12.5	11.5	7.1	2.4	-2.28
NOR111	59.262	10.4682	E	SE-Norway	39	39	39	6.99583	5.81389	22.6557	734.883	20.9571	-4.70476	25.6619	7.3373	1.52698	16.3246	-1.75556	777	99	40	29.3495	278	139	193	161	-0.9	-2.16667	-2.2	1.32381	5.46191	11.4571	15.2429	17.3857	16.3571	12.0238	7.46191	2.53333
NOR112	58.9323	9.53672	E	SE-Norway	39.4	42	40.7	7.48897	5.0848	21.535	711.652	20.5941	-3.01765	23.6118	7.57843	2.51961	16.5696	-0.87549	996	126	52	29.7597	357	176	243	212	-0.705882	-1.20588	-0.717647	2.1	6.18235	11.7706	15.4647	17.5706	16.6647	12.4765	7.58235	2.65882
NOR117	58.783	9.2872	E	SE-Norway		54	54	7.16133	5.87	23.8424	705.87	20.696	-3.924	24.62	7.43667	10.7273	16.126	-1.22533	1074	136	56	29.6626	383	186	250	240	-0.748	-1.62	-1.288	1.8	5.776	11.34	15.064	17.152	16.184	12.152	7.532	2.644
NOR118	68.7719	16.1878	W	Lofotes	50	45	47.5	3.24435	5.00298	25.1767	562.856	14.2357	-5.63571	19.8714	0.280952	8.70238	10.7393	-2.7869	1364	184	66	30.584	469	224	248	405	-2.37857	-2.91429	-3.07143	-1.8	0.892857	5.2	9.10714	11.8143	11.2929	7.6	3.5	-0.292857
NOR119	59.0277	9.8772	E	SE-Norway	44.2	38	41.1	7.28917	4.93433	20.6804	722.523	20.484	-3.376	23.86	7.432	11.0127	16.5007	-1.238	1024	127	53	29.1123	365	183	240	228	-0.956	-1.564	-1.204	1.768	5.936	11.668	15.42	17.508	16.576	12.308	7.448	2.552
NOR12	69.522	18.1593	W	Tromso	11.5	21	16.25	2.13229	5.33542	23.1975	647.453	15.1	-7.9	23	-1.4	4.55833	10.7583	-4.96667	938	119	45	27.5211	298	151	195	272	-4.425	-5.3	-5.2	-3.4	-0.05	4.575	9.2	12.075	11	6.9	2.3	-2.05
NOR120	58.4949	8.85699	E	SE-Norway	69.6667	58	63.8333	6.82973	6.38295	25.5597	685.146	20.2636	-4.70909	24.9727	7.46136	10.1152	15.4508	-1.45152	960	127	46	33.2813	358	161	209	222	-0.677273	-1.88182	-1.82727	1.61364	5.32727	10.6182	14.3864	16.4182	15.5455	11.7864	7.71818	2.88636
NOR121	59.7914	5.52273	W	SW-Norway	33.8	34	33.9	7.7474	5.63438	30.6216	485.843	17.8625	-0.5375	18.4	5.56042	9.50417	13.9271	2.2875	2295	282	104	34.2745	813	328	441	675	2.9125	2.1	1.8375	3.25	5.6375	10.05	12.8	14.5	14.4875	11.6125	8.6625	5.0875
NOR122	59.7725	5.45372	W	SW-Norway	48.3333	39	43.6667	7.50383	5.34367	29.5491	484.562	17.356	-0.728	18.084	5.40067	9.2	13.628	2.028	2281	280	104	34.3465	812	326	439	666	2.796	1.764	1.532	3.052	5.42	9.74	12.44	14.196	14.244	11.468	8.532	4.868
NOR123	59.0433	9.68964	E	SE-Norway	31.4	36	33.7	7.65438	5.09625	21.261	727.335	21	-2.97	23.97	7.66583	2.68	16.9433	-0.921667	967	122	49	29.8302	347	169	237	204	-0.81	-1.265	-0.69	2.245	6.48	12.05	15.88	17.955	17.015	12.68	7.65	2.68
NOR127	63.3419	10.5759	E	C-Norway	39	41	40	4.47733	6.88067	29.3945	617.171	17.256	-6.152	23.408	8.884	3.45267	12.3487	-2.668	936	105	54	22.0704	290	167	253	238	-2.228	-3.116	-2.652	-0.36	2.736	7.98	11.136	13.212	12.712	9.152	4.804	0.376
NOR13	69.5359	20.3805	E	Kofjord	8.6	22	15.3	1.5615	6.96233	26.7864	700.343	15.712	-10.28	25.992	9.81267	0.0359999	10.8813	-6.13	616	74	32	24.2571	195	105	191	151	-5.808	-6.216	-6.368	-3.944	-0.816	4.868	9.624	12.304	10.696	6.432	1.6	-3.66
NOR130	67.3373	15.5645	E	Lofotes	38.2	38	38.1	2.86567	6.40533	24.4441	719.452	16.904	-9.3	26.204	3.18333	6.07867	12.1567	-5.466	1472	210	67	33.5685	506	218	274	431	-4.692	-6.056	-5.628	-2.708	1	6.492	10.756	13.392	12.292	8.052	3.42	-1.92
NOR131	59.2075	10.931	W	SE-Norway	53.6667	69	61.3333	6.99811	6.69848	25.6736	715.566	21.1909	-4.9	26.0909	7.45152	1.46439	16.1174	-1.44015	763	91	42	24.5662	257	144	191	168	-0.431818	-1.84091	-2.03636	1.23182	5.18182	11.15	15.0091	17.1	16.2273	11.9591	7.57273	2.79545
NOR133	59.1683	10.4526	E	SE-Norway	35.8	39	37.4	7.02552	5.05035	20.6172	721.676	20.3	-4.19583	24.4958	7.46042	1.57778	16.1812	-1.54792	768	99	40	30.5305	279	135	188	160	-0.679167	-1.95833	-2.0125	1.3625	5.4	11.2708	15.0708	17.2167	16.2458	12.0833	7.60833	2.69167
NOR134	59.2462	10.405	E	SE-Norway	45.4		45.4	7.00322	5.31477	21.1132	738.323	20.65	-4.52273	25.1727	7.35303	1.53485	16.3591	-1.80909	803	103	41	30.0078	289	141	199	166	-0.986364	-2.21818	-2.23636	1.31818	5.5	11.4955	15.3	17.3864	16.3818	12.0818	7.49545	2.49545
NOR137	63.3338	8.4582	W	C-Norway	46.2	53	49.6	7.30833	4.76667	28.5429	458.148	16.5	-0.2	16.7	4.98333	8.83333	13.15	2.2	1190	145	49	31.8895	406	180	242	350	2.6	2.2	1.9	3.2	5.6	9.2	11.7	13.7	14	11.3	7.9	4.5
NOR138	63.7617	11.6024	E	C-Norway	27	34	30.5	5.84417	6.44567	25.978	692.921	19.94	-4.872	24.812	10.5733	4.97467	14.676	-2.164	1092	122	59	23.0718	336	189	274	300	-1.76	-2.34	-2.4	-0.004	5.38	9.544	13.068	15.844	15.116	10.96	5.632	1.052
NOR139	63.8058	11.5599	E	C-Norway	43.4	49	46.2	5.8175	6.34367	25.7078	690.678	19.836	-4.84	24.676	10.5853	4.86667	14.634	-2.168	1100	122	60	22.5534	336	194	271	304	-1.78	-2.328	-2.404	-0.036	5.216	9.428	13.004	15.804	15.104	10.952	5.684	1.156
NOR14	69.5274	20.3724	E	Kofjord	13.4	28	20.7	3.0375	6.38241	25.8397	672.792	16.3667	-8.33333	24.7	11.0185	1.62963	11.9685	-4.38333	539	61	26	26.0261	171	87	159	135	-3.85556	-4.63333	-4.66667	-2.12222	0.966667	6.07778	10.6778	13.2778	11.9111	7.87778	3.01111	-2.07778
NOR141	59.1493	11.1254	E	SE-Norway	42	44	43	7.03208	6.3075	25.0596	692.074	20.69	-4.48	25.17	7.61333	1.42333	15.8417	-1.02667	764	90	42	24.2213	255	141	194	170	0.23	-1.43	-1.89	1.13	5.02	10.96	14.66	16.76	16.05	12	7.71	3.14
NOR143	63.903	11.3018	E	C-Norway	39	38	38.5	6.047	5.868	25.8685	635.652	18.788	-3.896	22.684	6.16067	5.00333	14.2333	-1.20933	1149	129	62	24.7204	357	200	263	329	-0.764	-1.468	-1.4	0.748	4.964	9.296	12.764	15.22	14.748	10.828	6	1.66
NOR144	64.143	11.2764	E	C-Norway	54.5	52	53.25	5.14567	5.35733	23.4641	657.249	17.948	-4.884	22.832	1.35733	8.21667	13.578	-2.424	1236	140	59	27.577	397	204	251	372	-1.884	-2.752	-2.644	-0.256	3.904	8.528	12.2	14.576	13.964	10.116	5.272	0.704
NOR147	62.914	8.18485	W	C-Norway	44.2	41	42.6	6.9496	5.24127	29.2964	488.776	16.8	-1.09048	17.8905	4.27698	8.90476	13.2444	1.45159	1303	162	55	30.7533	438	198	251	404	1.69048	1.47143	1.18095	2.69524	5.3381	9.34286	12.019	13.8667	13.8571	10.7857	7.29524	3.84762
NOR148	62.8904	8.5369	W	C-Norway	43	46	44.5	6.60861	6.03833	30.6514	523.917	17.54	-2.16	19.7	3.61556	8.88556	13.3756	0.69	1167	142	51	28.8408	385	183	239	352	0.906667	0.693333	0.46	2.12	5.17333	9.35333	12.16	14.16	13.8133	10.5333	6.78667	3.15333
NOR15	69.4783	20.8875	E	Kofjord		18	18	0.679583	6.49	23.5743	765.641	15.64	-11.89	27.53	9.80833	-5.0125	10.7142	-7.89667	516	68	29	27.6319	175	91	167	115	-7.01	-8.415	-8.26	-5.365	-1.4	4.255	9.05	12.225	10.845	6.345	0.675	-4.8
NOR150	58.9191	5.99499	W	SW-Norway	45	44	44.5	7.39167	6.14792	30.8166	523.15	18.15	-1.8	19.95	5	9.46667	13.9187	1.35833	1643	198	70	34.1457	583	230	332	484	2.225	1.0625	0.7875	2.7125	5.6	10.1	12.675	14.4875	14.5875	11.675	8.325	4.425
NOR151	59.4716	6.25971	W	SW-Norway		58	58	6.30035	6.90694	31.3477	567.301	18.3875	-3.64583	22.0333	3.29583	8.96806	13.5264	-0.242361	2404	308	99	36.3403	861	322	443	762	0.475	-0.575	-0.629167	1.58333	4.74167	9.57917	12.5708	14.1833	13.8375	10.4125	6.84583	2.575
NOR153	62.2865	6.95902	W	C-Norway		56	56	5.66023	5.40303	27.8572	535.475	16.5409	-2.85455	19.3955	2.74167	7.99545	12.6174	-0.421212	1572	198	60	34.3812	542	227	275	504	-0.0545455	-0.622727	-0.577273	1.21364	3.89545	8.53636	11.5682	13.3682	12.9273	9.42727	6.07273	2.21818
NOR155	68.591	14.8677	E	Lofotes		54	54	4.35111	4.41333	23.9942	517.864	14.64	-3.75333	18.3933	1.90556	9.28889	11.1711	-1.20444	1298	172	62	29.4709	442	214	234	381	-0.62	-1.22667	-1.76667	-0.553333	1.93333	6.10667	9.56667	12.1933	11.7533	8.47333	4.80667	1.53333
NOR156	62.7346	7.0793	W	C-Norway	47	45	46	6.015	4.87667	25.7616	542.792	16.42	-2.51	18.93	3.05	8.335	12.9833	-0.265	1871	218	81	30.8137	624	289	355	551	0.01	-0.45	-0.35	1.59	4.46	8.76	11.81	13.8	13.37	10.06	6.54	2.6
NOR158	59.3254	10.6853	E	SE-Norway	32.6	36	34.3	6.76146	6.74375	25.8216	707.606	20.8333	-5.28333	26.1167	7.19167	1.28056	15.7986	-1.54583	763	95	40	26.6514	263	141	191	163	-0.666667	-1.85833	-2.10833	1.01667	4.925	10.85	14.6833	16.825	15.9167	11.7	7.33333	2.56667
NOR16	69.4451	20.949	E	Kofjord	11	13	12	0.467667	6.71267	23.8139	777.492	15.728	-12.46	28.188	9.71067	-5.32	10.662	-8.25733	497	69	25	31.3647	174	80	170	110	-7.328	-8.8	-8.64	-5.624	-1.696	4.072	9.072	12.184	10.724	6.212	0.496	-5.072
NOR162	59.3829	10.6529	E	SE-Norway	45.4	46	45.7	6.62083	7.20463	26.7278	727.339	21.2111	-5.74444	26.9556	6.92407	1.16667	15.8889	-1.99074	790	97	42	25.9853	270	147	200	167	-1.25556	-2.28889	-2.44444	0.911111	5.04444	11.0444	14.8667	16.8889	15.9444	11.5444	7.04444	2.17778
NOR163	63.4461	11.3497	E	C-Norway	53.5	52	52.75	3.76767	6.92267	27.4187	678.192	17.84	-7.408	25.248	8.43733	2.726	12.4787	-4.02533	1149	129	66	22.2036	359	204	321	291	-3.424	-4.44	-4.204	-1.76	2.388	7.572	11.176	13.528	12.728	8.66	3.912	-0.904
NOR164	63.6926	10.2879	E	C-Norway	53.8	53	53.4	4.1645	5.83233	26.9716	590.46	16.12	-5.504	21.624	4.598	6.67667	11.7	-2.57067	1460	165	75	25.2378	461	258	318	417	-2.116	-3.012	-2.584	-0.8	2.236	7.352	10.44	12.556	12.108	8.78	4.624	0.388
NOR17	69.4256	20.9715	E	Kofjord	13	25	19	-0.746	7.044	24.619	780.076	14.888	-13.724	28.612	8.55867	-6.69	9.56933	-9.36933	561	77	31	28.5913	192	97	190	125	-8.584	-9.752	-9.756	-7.06	-3.276	2.788	7.96	11.176	9.56	4.928	-0.724	-6.232
NOR172	58.6469	9.1179	E	SE-Norway	40	45	42.5	7.03875	6.09167	24.6029	695.543	20.575	-4.185	24.76	7.41917	10.4767	15.8617	-1.2475	987	129	50	31.1771	358	169	229	220	-0.6	-1.66	-1.49	1.71	5.595	11.075	14.78	16.86	15.955	11.975	7.565	2.735
NOR174	63.1324	10.3262	E	C-Norway	41.5	36	38.75	4.43967	7.408	31.0426	629.871	17.628	-6.236	23.864	11.666	3.76067	12.3953	-2.97933	826	91	48	22.5247	259	148	238	200	-2.852	-3.268	-2.804	-0.252	3.196	8.34	11.284	13.216	12.676	9.112	4.544	0.1
NOR176	59.1406	6.0383	W	SW-Norway	31	42	36.5	7.52083	6.38167	31.718	512.761	18.38	-1.74	20.12	5.16333	9.49667	14.04	1.77333	1720	210	73	33.321	606	246	359	498	2.64	1.52	1.12	2.78	5.46	10.16	12.88	14.62	14.6	11.6	8.3	4.54
NOR177	68.8016	17.2212	W	Lofotes	38.2	30	34.1	2.25035	5.26389	23.1168	642.347	14.8667	-7.90417	22.7708	-1.22361	4.66944	10.7736	-4.81458	1003	125	53	25.6332	321	167	215	287	-4.25417	-5.0875	-5.09583	-3.35833	0.166667	4.775	9.075	12.0417	11.2292	6.95417	2.42083	-1.83333
NOR18	69.9023	21.8917	E	Alta		14	14	2.35441	5.09314	23.741	588.951	14.3824	-7.07059	21.4529	9.72745	0.337255	10.2775	-3.78922	502	56	29	23.0437	157	91	144	123	-2.96471	-3.99412	-4.37647	-2.82941	-0.411765	4.25882	8.52353	11.6	10.7	6.87647	2.42353	-1.55882
NOR19	70.0301	22.0653	E	Alta		29	29	2.08804	4.71449	21.0142	631.81	14.7522	-7.68261	22.4348	6.79348	-0.0543479	10.5601	-4.65507	510	58	29	22.8102	160	94	144	125	-3.7913	-4.81739	-5.35217	-3.37826	-0.678261	3.88261	8.71304	11.9565	11.0043	6.97391	2.38696	-1.86957
NOR2	69.9395	23.0964	E	Alta	25.4	36	30.7	1.20737	6.40705	22.223	793.946	16.8385	-11.9923	28.8308	10.7321	-0.532051	11.6821	-7.73077	431	52	22	26.502	143	73	135	100	-6.90769	-8.35385	-7.90769	-4.90769	-1.04615	4.39231	9.97692	13.3846	11.6846	7.10769	1.37692	-4.26923
NOR20	70.0227	22.0173	E	Alta	26.6	35	30.8	2.24722	4.65278	21.0904	618.153	14.7389	-7.32222	22.0611	6.89907	0.103704	10.5352	-4.31852	514	59	29	22.7895	162	95	145	125	-3.46111	-4.47222	-5.02222	-3.12222	-0.505556	3.92778	8.58889	11.95	11.0667	7.07222	2.56667	-1.63333
NOR21	70.1671	24.7561	E	Porsanger	33	32	32.5	-0.238833	6.803	23.3523	787.684	15.632	-13.5	29.132	9.26667	-6.07533	10.0787	-9.168	526	57	33	20.1717	166	102	158	117	-8.284	-9.824	-9.396	-6.4	-2.424	2.808	8.312	11.776	10.148	5.872	0.012	-5.452
NOR22	69.8537	25.051	E	Porsanger	28.6	25	26.8	-0.505833	7.97433	23.9153	895.4	16.964	-16.38	33.344	9.864	-6.65133	11	-11.046	451	60	26	33.0706	166	78	160	82	-10.172	-11.932	-11.036	-6.912	-2.016	3.856	9.492	12.676	10.84	6.08	-0.188	-6.752
NOR24	64.5	11.58	E	C-Norway	31.4	40	35.7	5.251	4.95867	21.9604	657.516	17.948	-4.632	22.58	5.368	4.10667	13.796	-2.26667	1290	146	68	23.7576	403	231	296	360	-1.66	-2.568	-2.58	0.056	3.912	8.364	12.3	14.82	14.284	10.108	5.284	0.708
NOR27	69.6946	18.7328	W	Tromso	37.5	46	41.75	2.30145	5.40217	24.0097	622.363	15.3087	-7.1913	22.5	-1.08478	4.41812	10.7594	-4.37174	993	125	49	27.3142	326	164	200	293	-3.81739	-4.61304	-4.68696	-2.93913	-0.134783	4.17391	9.23478	12.113	10.9565	6.7913	2.27826	-1.71304
NOR29	69.5303	18.3808	W	Tromso	43.5	48	45.75	2.18917	5.83167	24.0184	664.582	15.9	-8.38	24.28	-1.51	4.59	11.0533	-5.15	912	117	43	28.5231	295	145	185	266	-4.68	-5.5	-5.28	-3.24	0.2	4.42	9.2	12.5	11.5	7.1	2.4	-2.28
NOR3	69.9396	23.0971	E	Alta	25.8	30	27.9	1.20737	6.40705	22.223	793.946	16.8385	-11.9923	28.8308	10.7321	-0.532051	11.6821	-7.73077	431	52	22	26.502	143	73	135	100	-6.90769	-8.35385	-7.90769	-4.90769	-1.04615	4.39231	9.97692	13.3846	11.6846	7.10769	1.37692	-4.26923
NOR30	69.7839	18.5389	W	Tromso	31	38	34.5	2.26964	4.9619	24.1204	574.242	14.15	-6.42143	20.5714	-0.786905	4.08095	10.0679	-3.70833	991	126	50	27.2989	323	165	204	290	-3.17143	-3.87857	-4.07143	-2.94286	-0.278571	4.08571	8.45714	11.2857	10.4714	6.47143	2.22143	-1.41429
NOR5	70.0226	23.5595	E	Alta	23.5	27	25.25	-0.22	6.868	22.7961	824.612	16.104	-14.024	30.128	9.71467	-2.138	10.7053	-9.46267	516	54	31	20.2121	157	96	144	129	-8.72	-10.036	-9.636	-6.604	-2.644	2.836	8.952	12.48	10.684	5.996	-0.048	-5.888
NOR6	70.0265	23.4942	E	Alta	27.4	26	26.7	0.00500006	6.71667	22.4788	818.316	16.26	-13.62	29.88	5.75833	-1.93333	10.8533	-9.16833	510	54	30	20.0049	155	97	141	127	-8.39	-9.74	-9.36	-6.33	-2.37	2.91	9.01	12.66	10.89	6.2	0.18	-5.57
NOR7	70.0273	23.3874	E	Alta	23.5	28	25.75	0.453333	6.61833	22.3366	811.271	16.7	-12.93	29.63	6.15	-1.53167	11.2483	-8.59167	486	52	29	20.1474	147	92	135	121	-7.82	-9.15	-8.8	-5.87	-1.93	3.21	9.35	13.09	11.31	6.54	0.61	-5.08
NOR8	70.0324	23.4012	E	Alta	29.4	30	29.7	0.453333	6.61833	22.3366	811.271	16.7	-12.93	29.63	6.15	-1.53167	11.2483	-8.59167	486	52	29	20.1474	147	92	135	121	-7.82	-9.15	-8.8	-5.87	-1.93	3.21	9.35	13.09	11.31	6.54	0.61	-5.08
NOR9	70.1585	23.2781	E	Alta	28.2	32	30.1	1.86111	5.91111	23.2416	699.252	15.8667	-9.56667	25.4333	-2	-0.127778	11.2389	-5.66111	491	52	27	21.876	147	87	129	133	-4.86667	-6.2	-5.96667	-3.83333	-0.833333	4.26667	9.46667	12.8	11.4333	7.13333	1.9	-3.06667
POR2	38.7984	-9.38811	W	Iberia	42.2	36	39.1	15.6648	6.837	40.9892	346.195	24.664	7.984	16.68	12.2687	19.7293	20.1747	11.5847	715	112	8	60.7311	315	39	46	297	11.848	10.996	11.916	13.304	14.136	15.908	18.324	20.3	20.588	19.648	17.076	13.956
POR3	38.8	-9.38333	W	Iberia	34.3333	47	40.6667	15.6648	6.837	40.9892	346.195	24.664	7.984	16.68	12.2687	19.7293	20.1747	11.5847	715	112	8	60.7311	315	39	46	297	11.848	10.996	11.916	13.304	14.136	15.908	18.324	20.3	20.588	19.648	17.076	13.956
SUI1	46.1905	7.54492	W	Switzerland	29	33	31	2.02867	7.064	30.0238	606.555	15.24	-8.288	23.528	-0.355333	9.74067	9.74067	-4.628	1173	111	79	10.3283	326	249	249	312	-3.7	-5.096	-5.092	-3.536	-1.212	3.768	7.368	10.484	10.94	7.796	3.796	-1.168
UK1	57.8954	-5.1613	W	Britain	31	38	34.5	8.12847	6.70694	40.896	382.497	16.9889	0.588889	16.4	4.32593	9.475	12.9139	3.60556	1975	234	93	31.4584	672	305	359	590	3.39444	3.67778	3.72222	5.13889	7.07778	9.46111	11.8944	13.5111	13.3444	11.5444	8.87778	5.87222
UK10	51.4845	-1.02614	W	Britain	54.2	41	47.6	10.1387	7.842	37.8475	474.553	22.188	1.468	20.72	5.66667	6.42267	16.3087	4.79333	694	71	42	17.0409	210	149	153	187	5.384	4.484	4.524	6.496	8.268	11.824	14.916	17.192	16.824	14.036	10.576	7.136
UK11	54.7331	-3.2105	W	Britain	33	38	35.5	8.01533	6.64067	37.6797	422.479	18.068	0.444	17.624	3.87733	9.49333	13.426	3.16333	1316	148	74	25.5881	433	227	262	401	3.32	2.988	3.172	4.708	6.62	9.616	12.24	14.176	13.844	11.548	8.62	5.324
UK12	50.2451	-3.77663	W	Britain		53	53	10.7299	5.72268	36.2961	378.733	19.5056	3.73889	15.7667	7.46019	13.9148	15.5889	6.54722	956	120	45	31.7701	339	154	184	327	7.18333	6.3	6.17778	7.38889	8.68333	11.4889	14.1056	16.1556	16.2278	14.3944	11.7667	8.91667
UK13	54.4666	-3.01658	W	Britain	45	41	43	7.0595	6.64767	36.5337	442.535	17.264	-0.932	18.196	4.69333	8.79933	12.6773	1.878	1756	198	97	26.7599	580	301	336	530	2.176	1.52	1.948	3.612	5.892	8.896	11.584	13.428	13.008	10.724	7.64	4.268
UK2	54.6014	-3.3197	W	Britain	40	40	40	8.23433	6.608	37.3502	426.241	18.216	0.524	17.692	5.928	9.81667	13.646	3.25	1280	142	74	25.1206	417	223	256	383	3.404	3.064	3.292	5.008	6.976	9.928	12.528	14.408	13.996	11.816	8.868	5.512
UK4	51.8757	-4.9392	W	Britain	45	39	42	10.093	5.442	35.4205	374.344	18.592	3.228	15.364	8.79533	10.766	14.8907	5.92	1034	117	62	23.3571	339	195	236	264	6.712	5.732	5.38	6.644	8.132	10.868	13.276	15.4	15.516	13.76	11.24	8.448
UK6	57.5667	-3.8833	W	Britain	44	38	41	8.37117	7.20967	40.522	405.312	18.224	0.432	17.792	4.40067	9.696	13.558	3.728	659	66	37	17.0423	192	132	162	169	3.932	3.552	3.704	5.252	6.96	9.772	12.352	14.16	14.16	11.812	9.072	5.732
UK9	51.4845	-1.0261	W	Britain	54.5	43	48.75	10.1387	7.842	37.8475	474.553	22.188	1.468	20.72	5.66667	6.42267	16.3087	4.79333	694	71	42	17.0409	210	149	153	187	5.384	4.484	4.524	6.496	8.268	11.824	14.916	17.192	16.824	14.036	10.576	7.136

### Sheet: Table S3
Table S3. Primers used in this study.
Name	Using	Forward	Reverse	Reference
FvGI(FvH4_2g13030)	Cloning CDS	GGTTGCGAAGTTGTGAATTGGTGT	TTATACAGAAATAGTACAACCC	_
FvGI(FvH4_2g13030)	silecning of FvGI	CACTCTGCCCTATGAAAGGACTA	GGTTTCCTCTCTTGCTGTACTGA	_
FvGI(FvH4_2g13030)	RT-qPCR	AAAGTAGCGTGGACTCAGCAA	TCAGATACATGAGCGGCAAC	_
FvCO(FvH4_6g45860)	RT-qPCR	GACATCCACTCCGCCAAC	GTGGACCCCACCACTATCTG	Kurokura et al., 2017
FvFT1((FvH4_6g00090)	RT-qPCR	CAATCTCTTGGCCGAAAACT	TGAGCTCAAACCTTCCCAAG	Koskela et al., 2012
FvSOC1(FvH4_7g12700)	RT-qPCR	CAGGTGAGGCGGATAGAGAA	AGAGCTTTCCTCTGGGAGAGA	Mouhu et al., 2013
FvTFL1(FvH4_6g18480)	RT-qPCR	AACGGCAGCAACAGGAAC	CTGGCACCACAGATGCTACA	Koskela et al., 2012
FvAP1(FvH4_4g29600)	RT-qPCR	AGCTCAGGAGGTTCATGACTG	TAAGGTCGAGCTGGTTCCTC	Koskela et al., 2012
FvFT2(FvH4_4g30710)	RT-qPCR	GCGATGGATCCCAATAGATG	GGGAGGTTACCAGTGGCTGT	Koskela et al., 2012
FvMSI1 (FvH4_7g08380)	RT-qPCR	TCTCCACACCTTTGATTGCCA	ACACCATCAGTCTCCTGCCAAG	Mouhu et al., 2009
Gene IDs in F. vesca genome v4a2. Gene names and accession numbers according to the last version of the F. vesca genome (Fragaria_vesca_v4.0.a2), available in the Genome Database for Rosaceae (http://www. rosaceae.org).

### Sheet: Table S4
Table S4. Protein sequences used for the phylogenetic analysis of GI.
Species	Protein sequence ID	Abbreviation	Major group	Family	Life cycle
Fragaria vesca subsp. Vesca	XP_004290483.1	FvGI	Dicot	Rosaceae	Perennial
Arabidopsis thaliana	NP_564180.1	AtGI	Dicot	Brassicaceae	Annual
Oryza sativa Japonica Group	NP_001396355.1	OsGI	Monocot	Poaceae	Annual
Glycine max	NP_001341719.1	GmGIa	Dicot	Fabaceae	Annual
Glycine max	NP_001239995.2	GmGIb	Dicot	Fabaceae	Annual
Glycine max	XP_014624480.2	GmGIc	Dicot	Fabaceae	Annual
Ipomoea nil	XP_019154767.1	InGI	Dicot	Convolvulaceae	Annual
Lolium perenne	XP_051223450.1	LpGI	Monocot	Poaceae	Perennial
Medicago truncatula	AES62297.2	MtGI	Dicot	Fabaceae	Annual
Populus trichocarpa	XP_002307516.3	PtGIa	Dicot	Salicaceae	Perennial
Populus trichocarpa	XP_006386299.3	PtGIb	Dicot	Salicaceae	Perennial
Solanum lycopersicum	XP_004237832.1	SlGI	Dicot	Solanaceae	Usually annual
Solanum tuberosum	XP_006359040.1	StGI	Dicot	Solanaceae	Perennial
Hordeum vulgare subsp. Vulgare	XP_044975087.1	HvsGI	Monocot	Poaceae	Annual
Hordeum vulgare	AAL08497.2	HvGI	Monocot	Poaceae	Annual
Brachypodium distachyon	XP_010230544.1	BdGI	Monocot	Poaceae	Annual
Ipomoea batatas	GME04767.1	IbGI	Dicot	Convolvulaceae	Perennial
Zea mays	NP_001288586.1	ZmGIa	Monocot	Poaceae	Annual
Zea mays	NP_001140728.2	ZmGIb	Monocot	Poaceae	Annual
Zea mays	PWZ30407.1	ZmGIc	Monocot	Poaceae	Annual
Marchantia polymorpha	PTQ44733.1	MpGI	non-angiosperm	Marchantiaceae	Perennial
Rosa rugosa	XP_062021881.1	RrGI	Dicot	Rosaceae	Perennial
Rosa chinensis	XP_024166287.1	RcGI	Dicot	Rosaceae	Perennial
Prunus persica	XP_007199688.2	PpGI	Dicot	Rosaceae	Perennial
Prunus dulcis	AJC01622.1	PdGI	Dicot	Rosaceae	Perennial
Prunus armeniaca	CAL2276527.1	PrarGI	Dicot	Rosaceae	Perennial
Malus domestica	XP_008381855.2	MdGI	Dicot	Rosaceae	Perennial
Malus sylvestris	XP_050106107.1	MsGI	Dicot	Rosaceae	Perennial
Eriobotrya deflexa	QBQ57660.1	EdGI	Dicot	Rosaceae	Perennial
Juglans regia	XP_018846578.1	JrGI	Dicot	Juglandaceae	Perennial
Mangifera indica	QEQ91203.1	MiGI	Dicot	Anacardiaceae	Perennial
Alnus glutinosa	XP_062157690.1	AgGI	Dicot	Betulaceae	Perennial
Betula platyphylla	ALL25874.1	BpGI	Dicot	Betulaceae	Perennial
Manihot esculenta	XP_021601157.1	MeGI	Dicot	Euphorbiaceae	Perennial
Salix viminalis	KAJ6735991.1	SvGI	Dicot	Salicaceae	Perennial
Secale cereale	ADR51711.1	ScGI	Monocot	Poaceae	Annual
Triticum aestivum	XP_044339096.1	TaGI	Monocot	Poaceae	Annual
Lathyrus oleraceus	ABP81863.1	LoGI	Dicot	Fabaceae	Annual
Pyrus x bretschneideri	XP_009335140.1	PbGI	Dicot	Rosaceae	Perennial
Rubus argutus	KAK9943754.1	RaGI	Dicot	Rosaceae	Perennial
Arabis alpina	KFK44368.1	AaGI	Dicot	Brassicaceae	Perennial
